# Genetic analysis of iris pigmentation in Swiss pig breeds identifies a missense *KITLG* variant as a potential causal factor for pale and heterochromatic irises

**DOI:** 10.1101/2025.09.02.673690

**Authors:** Wim Gorssen, Naveen Kumar Kadri, Negar Khayatzadeh, Alexander S. Leonard, Qiongyu He, Arnav Mehrotra, Stefan Neuenschwander, Hubert Pausch

**Affiliations:** Animal Genomics, Department of Environmental Systems Science, Universitätstrasse 2, 8092 Zürich, Switzerland; SUISAG, Allmend 10, Sempach, 6204, Switzerland; Animal Genetics unit, Tannenstrasse 1, 8092 Zürich

## Abstract

**Background:** Iris pigmentation is a heritable trait with a complex genetic architecture. While the genetic basis of iris pigmentation has been extensively studied in humans, little is known about iris pigmentation in pigs. Iris pigmentation in pigs varies from different shades of brown or pale irises to heterochromia manifesting either as different colors between both irises (heterochromia iridum) or multiple colors within a single iris (heterochromia iridis). This study investigates the genetics of iris pigmentation variability in the Swiss Landrace and Swiss Large White pig breeds.

**Results:** Iris pigmentation was phenotyped in 837 Swiss Landrace and 328 Swiss Large White pigs of which the majority also had array-derived genotypes. A high prevalence of heterochromia iridum (18.6%) was observed in the Swiss Landrace breed. Heritability estimates for iris pigmentation were high in both breeds (h² = 56.0–57.2%). Iris pigmentation was not genetically correlated with production traits. Genome-wide association analysis identified several loci associated with iris pigmentation, including regions near functional candidate genes such as *TYR, ALX4* and *DCT*. The strongest association was detected near the *KITLG* gene, which was identified as a candidate gene for iris pigmentation in a previous study on Italian Large White pigs. Fine-mapping identified a highly significantly associated (P=3.8×10^-11^) missense variant in *KITLG* (5_94084790_G>A, rs342599807, p.R124K) as a potential causal variant for pale and heterochromatic iris pigmentation in Swiss pigs.

**Conclusions:** Our findings provide new insights into the genetic architecture of iris pigmentation in pigs and indicate that *KITLG* plays a key role. The identification of a putative causal missense variant offers a foundation for further functional studies aiming to better understand pigmentation traits in pigs.
