## Additional File 15 Table S8 for "Genetic analysis of iris pigmentation in Swiss pig breeds identifies a missense *KITLG* variant as a potential causal factor for pale and heterochromatic irises"

### Sheet: Additional File 15 Table S7
Location (bp)	Structural variant	Size (bp)
93696608	Deletion	-298
93802727	Insertion	102
93805229	Insertion	289
93809170	Insertion	94
93861574	Insertion	195
93897821	Insertion	304
94013124	Deletion	-36
94014953	Deletion	-288
94035989	Deletion	-283
94048215	Insertion	51
94051620	Deletion	-127
94081551	Deletion	-70
94081687	Insertion	316
94278782	Deletion	-311
94285883	Deletion	-113
94312167	Deletion	-314
